# Predicting establishment risk of the Korean perch *Coreoperca herzi* in Japan using species distribution modelling: Insights for invasive fish management

**DOI:** 10.64898/2026.02.21.707239

**Authors:** Subaru Morimoto, Satsuki Tsuji

## Abstract

Invasive freshwater fishes pose serious threats to native biodiversity and ecosystem functioning, but management resources for prevention and control are limited. The Korean perch, *Coreoperca herzi*, a predatory freshwater fish native to the Korean Peninsula, has recently established itself in the Oyodo and Tone River system in Japan and has begun causing serious negative impacts on the ecosystem. This study aimed to predict the spatial distribution of potential establishment risk of the Korean perch within the Japanese archipelago by using a species distribution model based on occurrence records from the native range and environmental variables. Presence records were obtained from the Global Biodiversity Information Facility and combined with hydroclimatic variables from WorldClim and HydroATLAS. A random forest algorithm modified for class-imbalanced data was employed. Model tuning and evaluation were conducted using catchment-based spatial cross-validation to enhance spatial transferability, and predictive performance was assessed using the area under the curve (AUC) and the true skill statistic (TSS). The final model achieved high predictive accuracy (AUC = 0.80; TSS = 0.56) on an independent test dataset. River discharge, river slope, and maximum summer water temperature were identified as key predictors of habitat suitability. Projection of the model onto Japanese river networks indicated that environmentally suitable habitats for Korean perch are widely distributed, particularly in mid- to upstream reaches of rivers. These results provide a spatial basis for prioritising monitoring and eradication and highlight the importance of preventive management in high-risk catchments before invasion or at early invasion stages.
