## Supplemental Tables for "Predicting establishment risk of the Korean perch *Coreoperca herzi* in Japan using species distribution modelling: Insights for invasive fish management"

### Sheet: Table S1
Table S1, List of environmental variables used in this study. The table presents climatic variables obtained from WorldClim and HydroATLAS, together with hydrological, topographical, and soil-related variables and their definitions. Variable selection was conducted based on correlation analysis, variance inflation factor (VIF), and variable importance in the model, resulting in the final selectio…
Database	Variable	Description
WorldClim	water_bio1	Annual mean water temperature
WorldClim	bio2	Mean diurnal range (mean of monthly max–min differences)
WorldClim	bio3	Isothermality (BIO2/BIO7 × 100)
WorldClim	bio4	Temperature seasonality
WorldClim	water_bio5	Maximum water temperature of the warmest month
WorldClim	water_bio6	Minimum water temperature of the coldest month
WorldClim	bio7	Annual temperature range
WorldClim	water_bio8	Mean water temperature of the wettest quarter
WorldClim	water_bio9	Mean water temperature of the driest quarter
WorldClim	water_bio10	Mean water temperature of the warmest quarter
WorldClim	water_bio11	Mean water temperature of the coldest quarter
WorldClim	bio12	Annual precipitation
WorldClim	bio13	Precipitation of the wettest month
WorldClim	bio14	Precipitation of the driest month
WorldClim	bio15	Precipitation seasonality
WorldClim	bio16	Precipitation of the wettest quarter
WorldClim	bio17	Precipitation of the driest quarter
WorldClim	bio18	Precipitation of the warmest quarter
WorldClim	bio19	Precipitation of the coldest quarter
HydroATLAS	dis_m3_pyr	Annual average of natural discharge
HydroATLAS	gwt_cm_cav	Groundwater table depth
HydroATLAS	riv_tc_rsu	River volume along reach segment
HydroATLAS	inu_pc_cmx	Maximum inundation extent in reach catchment
HydroATLAS	inu_pc_cmn	Minimum inundation extent in reach catchment
HydroATLAS	slp_dg_cav	Terrian slope in reach catchment
HydroATLAS	sgr_dk_rav	Stream gradient along reach segment
HydroATLAS	cly_pc_cav	Clay fraction in soil (%)
HydroATLAS	slt_pc_cav	Silt fraction in soil (%)
HydroATLAS	snd_pc_cav	Sand Fraction in Soil (%)
